# Phanta: Phage-inclusive profiling of human gut metagenomes

**DOI:** 10.1101/2022.08.05.502982

**Authors:** Yishay Pinto, Meenakshi Chakraborty, Navami Jain, Ami S Bhatt

**Author notes:** These authors contributed equally (Yishay Pinto, Meenakshi Chakraborty).

## Abstract

The human gut microbiome is a diverse ecosystem that encompasses multiple domains of life and plays a vital role in human health. Due to technical limitations, most microbiome studies have focused on gut prokaryotes, overlooking bacteriophages and other gut viruses. The most common method to profile viruses is to assemble shotgun metagenomic reads - often from virus-enriched samples - and identify viral genomes *de novo*. While valuable, this resource-intensive and reference-independent method has limited sensitivity. To overcome these drawbacks, we developed Phanta, which profiles human gut metagenomes in a virus-inclusive manner directly from short reads utilizing recently published catalogs of gut viral genomes. Phanta incorporates *k*-mer based classification tools and was developed with virus-specific properties in mind. Specifically, it includes optimizations considering viruses’ small genome size, sequence homology with prokaryotes, and interactions with other members of the gut microbial community. Based on simulations, the workflow is fast and accurate with respect to both prokaryotes and viruses, minimizing false positive species identification using a novel genome coverage-based strategy. When applied to metagenomes from healthy adults, Phanta identified ~200 viral species per sample, ~5x more than the standard assembly-based methods. Notably, we observed a 2:1 ratio between gut viruses and bacteria, with higher interindividual variability of the gut virome compared to the gut bacteriome. Phanta performs equally well on bulk vs. virus-enriched metagenomes, making it possible to study prokaryotes and viruses in a single experiment, with a single analysis. Phanta can tandemly profile gut viruses and prokaryotes in existing and novel datasets, and can therefore identify cross-domain interactions with likely relevance to human health. We expect that Phanta will reduce the barrier to virus-inclusive studies of the human gut microbiome, thus making it standard practice.
