## Supplementary Table 1 for "Phanta: Phage-inclusive profiling of human gut metagenomes"

### Sheet: Table S1
Most abundant bacterial species			Most prevalent bacterial species
Species name	Mean relative taxonomic abundance		Species name	Prevalence (number positive / cohort size)
Prevotella copri	0.0218829		Anaerostipes hadrus	1
Faecalibacterium prausnitzii	0.0141052		Bacteroides uniformis	0.995918
Phocaeicola vulgatus	0.0124917		Bacteroides xylanisolvens	0.995918
Bacteroides uniformis	0.0113571		Streptococcus salivarius	0.995918
Phocaeicola plebeius	0.0104944		uncultured Clostridium sp.	0.995918
Phocaeicola dorei	0.00754225		Roseburia inulinivorans	0.995918
uncultured Prevotella sp.	0.00744757		Faecalibacterium prausnitzii	0.995918
[Eubacterium] rectale	0.00678895		Blautia wexlerae	0.991837
Parabacteroides distasonis	0.00513991		[Eubacterium] rectale	0.991837
Bacteroides xylanisolvens	0.00507179		uncultured Clostridiales bacterium	0.991837
Most abundant viral species			Most prevalent viral species
Species name	Mean relative taxonomic abundance		Species name	Prevalence (number positive / cohort size)
Caudovirales OTU-21255	0.0390637		Caudovirales OTU-21255	0.95102
Bacteroides phage LoVEphage1	0.0286373		Bacteroides hankyphage p002	0.885714
Bacteroides hankyphage p002	0.0169066		Bacteroides phage LoVEphage1	0.844898
Caudovirales OTU-62859	0.0168437		Bacteroides phage LoVEphage3	0.746939
Siphoviridae OTU-52176	0.0125592		Caudovirales OTU-38014	0.734694
Caudovirales OTU-74400	0.00949455		Caudovirales OTU-44307	0.734694
uncultured crAssphage	0.00772959		Caudovirales OTU-47793	0.722449
Caudovirales OTU-44307	0.00730467		Caudovirales OTU-32682	0.681633
Caudovirales OTU-44557	0.00630946		Caudovirales OTU-75548	0.644898
Bacteroides phage LoVEphage3	0.00602276		Caudovirales OTU-51682	0.640816
Superscripts 1-3 indicate phages that were renamed with the identity of their top NCBI BLAST hit (all with E-value 0).
Names/taxonomy in Phanta default database:
1Caudovirales OTU-66229
2Caudovirales OTU-72541
3Caudovirales OTU-75609
