## Supplementary Table 2 for "Phanta: Phage-inclusive profiling of human gut metagenomes"

### Sheet: For Table S2 - downloaded_samp_
Sample	Cohort	Metagenome type	Source	Assembled?
DRR171637	Healthy Adult	Bulk	Yachida et al., 2019	N
DRR171647	Healthy Adult	Bulk	Yachida et al., 2019	N
DRR171606	Healthy Adult	Bulk	Yachida et al., 2019	N
DRR171608	Healthy Adult	Bulk	Yachida et al., 2019	N
DRR173016	Healthy Adult	Bulk	Yachida et al., 2019	N
DRR127756	Healthy Adult	Bulk	Yachida et al., 2019	Y
DRR171948	Healthy Adult	Bulk	Yachida et al., 2019	N
DRR171919	Healthy Adult	Bulk	Yachida et al., 2019	N
DRR171586	Healthy Adult	Bulk	Yachida et al., 2019	N
DRR171594	Healthy Adult	Bulk	Yachida et al., 2019	N
DRR171563	Healthy Adult	Bulk	Yachida et al., 2019	N
DRR127634	Healthy Adult	Bulk	Yachida et al., 2019	Y
DRR127763	Healthy Adult	Bulk	Yachida et al., 2019	Y
DRR171845	Healthy Adult	Bulk	Yachida et al., 2019	N
DRR171957	Healthy Adult	Bulk	Yachida et al., 2019	N
DRR127721	Healthy Adult	Bulk	Yachida et al., 2019	Y
DRR171727	Healthy Adult	Bulk	Yachida et al., 2019	N
DRR171952	Healthy Adult	Bulk	Yachida et al., 2019	N
DRR171601	Healthy Adult	Bulk	Yachida et al., 2019	N
DRR171700	Healthy Adult	Bulk	Yachida et al., 2019	N
DRR127588	Healthy Adult	Bulk	Yachida et al., 2019	Y
DRR171852	Healthy Adult	Bulk	Yachida et al., 2019	N
DRR171641	Healthy Adult	Bulk	Yachida et al., 2019	N
DRR171530	Healthy Adult	Bulk	Yachida et al., 2019	N
DRR171676	Healthy Adult	Bulk	Yachida et al., 2019	N
DRR171592	Healthy Adult	Bulk	Yachida et al., 2019	N
DRR171798	Healthy Adult	Bulk	Yachida et al., 2019	N
DRR171951	Healthy Adult	Bulk	Yachida et al., 2019	N
DRR171639	Healthy Adult	Bulk	Yachida et al., 2019	N
DRR171628	Healthy Adult	Bulk	Yachida et al., 2019	N
DRR171741	Healthy Adult	Bulk	Yachida et al., 2019	N
DRR171745	Healthy Adult	Bulk	Yachida et al., 2019	N
DRR171942	Healthy Adult	Bulk	Yachida et al., 2019	N
DRR127752	Healthy Adult	Bulk	Yachida et al., 2019	Y
DRR171802	Healthy Adult	Bulk	Yachida et al., 2019	N
DRR171770	Healthy Adult	Bulk	Yachida et al., 2019	N
DRR171915	Healthy Adult	Bulk	Yachida et al., 2019	N
DRR171777	Healthy Adult	Bulk	Yachida et al., 2019	N
DRR171488	Healthy Adult	Bulk	Yachida et al., 2019	Y
DRR171938	Healthy Adult	Bulk	Yachida et al., 2019	N
DRR171616	Healthy Adult	Bulk	Yachida et al., 2019	N
DRR171737	Healthy Adult	Bulk	Yachida et al., 2019	N
DRR171876	Healthy Adult	Bulk	Yachida et al., 2019	N
DRR171620	Healthy Adult	Bulk	Yachida et al., 2019	N
DRR171585	Healthy Adult	Bulk	Yachida et al., 2019	N
DRR171843	Healthy Adult	Bulk	Yachida et al., 2019	N
DRR171724	Healthy Adult	Bulk	Yachida et al., 2019	N
DRR171834	Healthy Adult	Bulk	Yachida et al., 2019	N
DRR171705	Healthy Adult	Bulk	Yachida et al., 2019	N
DRR171581	Healthy Adult	Bulk	Yachida et al., 2019	N
DRR171572	Healthy Adult	Bulk	Yachida et al., 2019	N
DRR171721	Healthy Adult	Bulk	Yachida et al., 2019	N
DRR171657	Healthy Adult	Bulk	Yachida et al., 2019	N
DRR171865	Healthy Adult	Bulk	Yachida et al., 2019	N
DRR171783	Healthy Adult	Bulk	Yachida et al., 2019	N
DRR171870	Healthy Adult	Bulk	Yachida et al., 2019	N
DRR127628	Healthy Adult	Bulk	Yachida et al., 2019	Y
DRR171856	Healthy Adult	Bulk	Yachida et al., 2019	N
DRR171850	Healthy Adult	Bulk	Yachida et al., 2019	N
DRR173017	Healthy Adult	Bulk	Yachida et al., 2019	N
DRR171902	Healthy Adult	Bulk	Yachida et al., 2019	N
DRR171771	Healthy Adult	Bulk	Yachida et al., 2019	N
DRR127724	Healthy Adult	Bulk	Yachida et al., 2019	Y
DRR171838	Healthy Adult	Bulk	Yachida et al., 2019	N
DRR127488	Healthy Adult	Bulk	Yachida et al., 2019	Y
DRR171517	Healthy Adult	Bulk	Yachida et al., 2019	N
DRR171864	Healthy Adult	Bulk	Yachida et al., 2019	N
DRR171654	Healthy Adult	Bulk	Yachida et al., 2019	N
DRR171965	Healthy Adult	Bulk	Yachida et al., 2019	N
DRR171713	Healthy Adult	Bulk	Yachida et al., 2019	N
DRR127535	Healthy Adult	Bulk	Yachida et al., 2019	Y
DRR127546	Healthy Adult	Bulk	Yachida et al., 2019	Y
DRR127776	Healthy Adult	Bulk	Yachida et al., 2019	Y
DRR171779	Healthy Adult	Bulk	Yachida et al., 2019	N
DRR171598	Healthy Adult	Bulk	Yachida et al., 2019	N
DRR171786	Healthy Adult	Bulk	Yachida et al., 2019	N
DRR171644	Healthy Adult	Bulk	Yachida et al., 2019	N
DRR171747	Healthy Adult	Bulk	Yachida et al., 2019	N
DRR171928	Healthy Adult	Bulk	Yachida et al., 2019	N
DRR171715	Healthy Adult	Bulk	Yachida et al., 2019	N
DRR171539	Healthy Adult	Bulk	Yachida et al., 2019	N
DRR171515	Healthy Adult	Bulk	Yachida et al., 2019	N
DRR171624	Healthy Adult	Bulk	Yachida et al., 2019	N
DRR171782	Healthy Adult	Bulk	Yachida et al., 2019	N
DRR171623	Healthy Adult	Bulk	Yachida et al., 2019	N
DRR171500	Healthy Adult	Bulk	Yachida et al., 2019	Y
DRR127672	Healthy Adult	Bulk	Yachida et al., 2019	Y
DRR171712	Healthy Adult	Bulk	Yachida et al., 2019	N
DRR171793	Healthy Adult	Bulk	Yachida et al., 2019	N
DRR171607	Healthy Adult	Bulk	Yachida et al., 2019	N
DRR171933	Healthy Adult	Bulk	Yachida et al., 2019	N
DRR171925	Healthy Adult	Bulk	Yachida et al., 2019	N
DRR127728	Healthy Adult	Bulk	Yachida et al., 2019	Y
DRR171953	Healthy Adult	Bulk	Yachida et al., 2019	N
DRR171842	Healthy Adult	Bulk	Yachida et al., 2019	N
DRR127777	Healthy Adult	Bulk	Yachida et al., 2019	Y
DRR171651	Healthy Adult	Bulk	Yachida et al., 2019	N
DRR171922	Healthy Adult	Bulk	Yachida et al., 2019	N
DRR171479	Healthy Adult	Bulk	Yachida et al., 2019	Y
DRR171817	Healthy Adult	Bulk	Yachida et al., 2019	N
DRR127552	Healthy Adult	Bulk	Yachida et al., 2019	Y
DRR171610	Healthy Adult	Bulk	Yachida et al., 2019	N
DRR171560	Healthy Adult	Bulk	Yachida et al., 2019	N
DRR171716	Healthy Adult	Bulk	Yachida et al., 2019	N
DRR171546	Healthy Adult	Bulk	Yachida et al., 2019	N
DRR127755	Healthy Adult	Bulk	Yachida et al., 2019	Y
DRR162775	Healthy Adult	Bulk	Yachida et al., 2019	Y
DRR171763	Healthy Adult	Bulk	Yachida et al., 2019	N
DRR171959	Healthy Adult	Bulk	Yachida et al., 2019	N
DRR171689	Healthy Adult	Bulk	Yachida et al., 2019	N
DRR171621	Healthy Adult	Bulk	Yachida et al., 2019	N
DRR171591	Healthy Adult	Bulk	Yachida et al., 2019	N
DRR127537	Healthy Adult	Bulk	Yachida et al., 2019	Y
DRR171694	Healthy Adult	Bulk	Yachida et al., 2019	N
DRR171663	Healthy Adult	Bulk	Yachida et al., 2019	N
DRR171711	Healthy Adult	Bulk	Yachida et al., 2019	N
DRR171691	Healthy Adult	Bulk	Yachida et al., 2019	N
DRR171710	Healthy Adult	Bulk	Yachida et al., 2019	N
DRR171506	Healthy Adult	Bulk	Yachida et al., 2019	N
DRR171897	Healthy Adult	Bulk	Yachida et al., 2019	N
DRR171807	Healthy Adult	Bulk	Yachida et al., 2019	N
DRR171629	Healthy Adult	Bulk	Yachida et al., 2019	N
DRR171698	Healthy Adult	Bulk	Yachida et al., 2019	N
DRR171840	Healthy Adult	Bulk	Yachida et al., 2019	N
DRR171821	Healthy Adult	Bulk	Yachida et al., 2019	N
DRR171467	Healthy Adult	Bulk	Yachida et al., 2019	Y
DRR171816	Healthy Adult	Bulk	Yachida et al., 2019	N
DRR171477	Healthy Adult	Bulk	Yachida et al., 2019	Y
DRR171718	Healthy Adult	Bulk	Yachida et al., 2019	N
DRR171720	Healthy Adult	Bulk	Yachida et al., 2019	N
DRR171813	Healthy Adult	Bulk	Yachida et al., 2019	N
DRR127616	Healthy Adult	Bulk	Yachida et al., 2019	Y
DRR171950	Healthy Adult	Bulk	Yachida et al., 2019	N
DRR171723	Healthy Adult	Bulk	Yachida et al., 2019	N
DRR171964	Healthy Adult	Bulk	Yachida et al., 2019	N
DRR171525	Healthy Adult	Bulk	Yachida et al., 2019	N
DRR171625	Healthy Adult	Bulk	Yachida et al., 2019	N
DRR171568	Healthy Adult	Bulk	Yachida et al., 2019	N
DRR171576	Healthy Adult	Bulk	Yachida et al., 2019	N
DRR171921	Healthy Adult	Bulk	Yachida et al., 2019	N
DRR171513	Healthy Adult	Bulk	Yachida et al., 2019	N
DRR171643	Healthy Adult	Bulk	Yachida et al., 2019	N
DRR127649	Healthy Adult	Bulk	Yachida et al., 2019	Y
DRR171872	Healthy Adult	Bulk	Yachida et al., 2019	N
DRR171855	Healthy Adult	Bulk	Yachida et al., 2019	N
DRR171587	Healthy Adult	Bulk	Yachida et al., 2019	N
DRR171578	Healthy Adult	Bulk	Yachida et al., 2019	N
DRR171626	Healthy Adult	Bulk	Yachida et al., 2019	N
DRR171791	Healthy Adult	Bulk	Yachida et al., 2019	N
DRR171886	Healthy Adult	Bulk	Yachida et al., 2019	N
DRR171648	Healthy Adult	Bulk	Yachida et al., 2019	N
DRR171930	Healthy Adult	Bulk	Yachida et al., 2019	N
DRR127683	Healthy Adult	Bulk	Yachida et al., 2019	Y
DRR171619	Healthy Adult	Bulk	Yachida et al., 2019	N
DRR171773	Healthy Adult	Bulk	Yachida et al., 2019	N
DRR171890	Healthy Adult	Bulk	Yachida et al., 2019	N
DRR171719	Healthy Adult	Bulk	Yachida et al., 2019	N
DRR171717	Healthy Adult	Bulk	Yachida et al., 2019	N
DRR171659	Healthy Adult	Bulk	Yachida et al., 2019	N
DRR171655	Healthy Adult	Bulk	Yachida et al., 2019	N
DRR171503	Healthy Adult	Bulk	Yachida et al., 2019	Y
DRR171796	Healthy Adult	Bulk	Yachida et al., 2019	N
DRR127532	Healthy Adult	Bulk	Yachida et al., 2019	Y
DRR171469	Healthy Adult	Bulk	Yachida et al., 2019	Y
DRR171653	Healthy Adult	Bulk	Yachida et al., 2019	N
DRR171939	Healthy Adult	Bulk	Yachida et al., 2019	N
DRR171935	Healthy Adult	Bulk	Yachida et al., 2019	N
DRR171833	Healthy Adult	Bulk	Yachida et al., 2019	N
DRR171588	Healthy Adult	Bulk	Yachida et al., 2019	N
DRR171923	Healthy Adult	Bulk	Yachida et al., 2019	N
DRR171518	Healthy Adult	Bulk	Yachida et al., 2019	N
DRR171599	Healthy Adult	Bulk	Yachida et al., 2019	N
DRR171726	Healthy Adult	Bulk	Yachida et al., 2019	N
DRR127597	Healthy Adult	Bulk	Yachida et al., 2019	Y
DRR171646	Healthy Adult	Bulk	Yachida et al., 2019	N
DRR171642	Healthy Adult	Bulk	Yachida et al., 2019	N
DRR171613	Healthy Adult	Bulk	Yachida et al., 2019	N
DRR171941	Healthy Adult	Bulk	Yachida et al., 2019	N
DRR171652	Healthy Adult	Bulk	Yachida et al., 2019	N
DRR171580	Healthy Adult	Bulk	Yachida et al., 2019	N
DRR171552	Healthy Adult	Bulk	Yachida et al., 2019	N
DRR171514	Healthy Adult	Bulk	Yachida et al., 2019	N
DRR171825	Healthy Adult	Bulk	Yachida et al., 2019	N
DRR171523	Healthy Adult	Bulk	Yachida et al., 2019	N
DRR171755	Healthy Adult	Bulk	Yachida et al., 2019	N
DRR171487	Healthy Adult	Bulk	Yachida et al., 2019	Y
DRR127762	Healthy Adult	Bulk	Yachida et al., 2019	Y
DRR171538	Healthy Adult	Bulk	Yachida et al., 2019	N
DRR171686	Healthy Adult	Bulk	Yachida et al., 2019	N
DRR171954	Healthy Adult	Bulk	Yachida et al., 2019	N
DRR171725	Healthy Adult	Bulk	Yachida et al., 2019	N
DRR171934	Healthy Adult	Bulk	Yachida et al., 2019	N
DRR171497	Healthy Adult	Bulk	Yachida et al., 2019	Y
DRR171617	Healthy Adult	Bulk	Yachida et al., 2019	N
DRR171545	Healthy Adult	Bulk	Yachida et al., 2019	N
DRR162776	Healthy Adult	Bulk	Yachida et al., 2019	Y
DRR127707	Healthy Adult	Bulk	Yachida et al., 2019	Y
DRR171605	Healthy Adult	Bulk	Yachida et al., 2019	N
DRR171656	Healthy Adult	Bulk	Yachida et al., 2019	N
DRR171631	Healthy Adult	Bulk	Yachida et al., 2019	N
DRR127748	Healthy Adult	Bulk	Yachida et al., 2019	Y
DRR171899	Healthy Adult	Bulk	Yachida et al., 2019	N
DRR171662	Healthy Adult	Bulk	Yachida et al., 2019	N
DRR127692	Healthy Adult	Bulk	Yachida et al., 2019	Y
DRR171772	Healthy Adult	Bulk	Yachida et al., 2019	N
DRR171474	Healthy Adult	Bulk	Yachida et al., 2019	Y
DRR127736	Healthy Adult	Bulk	Yachida et al., 2019	Y
DRR171722	Healthy Adult	Bulk	Yachida et al., 2019	N
DRR171604	Healthy Adult	Bulk	Yachida et al., 2019	N
DRR171714	Healthy Adult	Bulk	Yachida et al., 2019	N
DRR171645	Healthy Adult	Bulk	Yachida et al., 2019	N
DRR171812	Healthy Adult	Bulk	Yachida et al., 2019	N
DRR127731	Healthy Adult	Bulk	Yachida et al., 2019	Y
DRR127613	Healthy Adult	Bulk	Yachida et al., 2019	Y
DRR171509	Healthy Adult	Bulk	Yachida et al., 2019	N
DRR171733	Healthy Adult	Bulk	Yachida et al., 2019	N
DRR127596	Healthy Adult	Bulk	Yachida et al., 2019	Y
DRR171589	Healthy Adult	Bulk	Yachida et al., 2019	N
DRR171801	Healthy Adult	Bulk	Yachida et al., 2019	N
DRR127751	Healthy Adult	Bulk	Yachida et al., 2019	Y
DRR171555	Healthy Adult	Bulk	Yachida et al., 2019	N
DRR171849	Healthy Adult	Bulk	Yachida et al., 2019	N
DRR171569	Healthy Adult	Bulk	Yachida et al., 2019	N
DRR127713	Healthy Adult	Bulk	Yachida et al., 2019	Y
DRR171863	Healthy Adult	Bulk	Yachida et al., 2019	N
DRR171765	Healthy Adult	Bulk	Yachida et al., 2019	N
DRR171862	Healthy Adult	Bulk	Yachida et al., 2019	N
DRR127619	Healthy Adult	Bulk	Yachida et al., 2019	Y
DRR171829	Healthy Adult	Bulk	Yachida et al., 2019	N
DRR171527	Healthy Adult	Bulk	Yachida et al., 2019	N
DRR171650	Healthy Adult	Bulk	Yachida et al., 2019	N
DRR171762	Healthy Adult	Bulk	Yachida et al., 2019	N
DRR171499	Healthy Adult	Bulk	Yachida et al., 2019	Y
DRR127704	Healthy Adult	Bulk	Yachida et al., 2019	Y
DRR171543	Healthy Adult	Bulk	Yachida et al., 2019	N
DRR171931	Healthy Adult	Bulk	Yachida et al., 2019	N
DRR171640	Healthy Adult	Bulk	Yachida et al., 2019	N
DRR171943	Healthy Adult	Bulk	Yachida et al., 2019	N
DRR171567	Healthy Adult	Bulk	Yachida et al., 2019	N
DRR171936	Healthy Adult	Bulk	Yachida et al., 2019	N
DRR127524	Healthy Adult	Bulk	Yachida et al., 2019	Y
DRR171571	Healthy Adult	Bulk	Yachida et al., 2019	N
DRR171810	Healthy Adult	Bulk	Yachida et al., 2019	N
DRR171673	Healthy Adult	Bulk	Yachida et al., 2019	N
DRR127583	Healthy Adult	Bulk	Yachida et al., 2019	Y
SRR8653132	Infant - Longitudinal	Virus-enriched	Liang et al., 2020	N
SRR8653133	Infant - Longitudinal	Virus-enriched	Liang et al., 2020	N
SRR8653134	Infant - Longitudinal	Virus-enriched	Liang et al., 2020	N
SRR8653135	Infant - Longitudinal	Virus-enriched	Liang et al., 2020	N
SRR8653127	Infant - Longitudinal	Virus-enriched	Liang et al., 2020	N
SRR8652954	Infant - Longitudinal	Virus-enriched	Liang et al., 2020	N
SRR8652955	Infant - Longitudinal	Virus-enriched	Liang et al., 2020	N
SRR8652956	Infant - Longitudinal	Virus-enriched	Liang et al., 2020	N
SRR8653138	Infant - Longitudinal	Virus-enriched	Liang et al., 2020	N
SRR8653139	Infant - Longitudinal	Virus-enriched	Liang et al., 2020	N
SRR8652941	Infant - Longitudinal	Virus-enriched	Liang et al., 2020	N
SRR8652942	Infant - Longitudinal	Virus-enriched	Liang et al., 2020	N
SRR8652943	Infant - Longitudinal	Virus-enriched	Liang et al., 2020	N
SRR8652944	Infant - Longitudinal	Virus-enriched	Liang et al., 2020	N
SRR8652945	Infant - Longitudinal	Virus-enriched	Liang et al., 2020	N
SRR8652946	Infant - Longitudinal	Virus-enriched	Liang et al., 2020	N
SRR8652947	Infant - Longitudinal	Virus-enriched	Liang et al., 2020	N
SRR8652948	Infant - Longitudinal	Virus-enriched	Liang et al., 2020	N
SRR8652949	Infant - Longitudinal	Virus-enriched	Liang et al., 2020	N
SRR8652950	Infant - Longitudinal	Virus-enriched	Liang et al., 2020	N
SRR8653080	Infant - Longitudinal	Virus-enriched	Liang et al., 2020	N
SRR8653033	Infant - Longitudinal	Virus-enriched	Liang et al., 2020	N
SRR8653082	Infant - Longitudinal	Virus-enriched	Liang et al., 2020	N
SRR8653081	Infant - Longitudinal	Virus-enriched	Liang et al., 2020	N
SRR8653076	Infant - Longitudinal	Virus-enriched	Liang et al., 2020	N
SRR8653075	Infant - Longitudinal	Virus-enriched	Liang et al., 2020	N
SRR8653078	Infant - Longitudinal	Virus-enriched	Liang et al., 2020	N
SRR8653077	Infant - Longitudinal	Virus-enriched	Liang et al., 2020	N
SRR8653074	Infant - Longitudinal	Virus-enriched	Liang et al., 2020	N
SRR8653073	Infant - Longitudinal	Virus-enriched	Liang et al., 2020	N
SRR8653238	Infant - Longitudinal	Virus-enriched	Liang et al., 2020	N
SRR8653239	Infant - Longitudinal	Virus-enriched	Liang et al., 2020	N
SRR8653236	Infant - Longitudinal	Virus-enriched	Liang et al., 2020	N
SRR8653237	Infant - Longitudinal	Virus-enriched	Liang et al., 2020	N
SRR8653234	Infant - Longitudinal	Virus-enriched	Liang et al., 2020	N
SRR8653235	Infant - Longitudinal	Virus-enriched	Liang et al., 2020	N
SRR8653232	Infant - Longitudinal	Virus-enriched	Liang et al., 2020	N
SRR8653233	Infant - Longitudinal	Virus-enriched	Liang et al., 2020	N
SRR8653230	Infant - Longitudinal	Virus-enriched	Liang et al., 2020	N
SRR8653231	Infant - Longitudinal	Virus-enriched	Liang et al., 2020	N
SRR8652882	Infant - Longitudinal	Virus-enriched	Liang et al., 2020	N
SRR8652881	Infant - Longitudinal	Virus-enriched	Liang et al., 2020	N
SRR8652880	Infant - Longitudinal	Virus-enriched	Liang et al., 2020	N
SRR8652879	Infant - Longitudinal	Virus-enriched	Liang et al., 2020	N
SRR8652886	Infant - Longitudinal	Virus-enriched	Liang et al., 2020	N
SRR8652885	Infant - Longitudinal	Virus-enriched	Liang et al., 2020	N
SRR8652884	Infant - Longitudinal	Virus-enriched	Liang et al., 2020	N
SRR8652883	Infant - Longitudinal	Virus-enriched	Liang et al., 2020	N
SRR8652878	Infant - Longitudinal	Virus-enriched	Liang et al., 2020	N
SRR8652877	Infant - Longitudinal	Virus-enriched	Liang et al., 2020	N
SRR8653000	Infant - Longitudinal	Virus-enriched	Liang et al., 2020	N
SRR8653001	Infant - Longitudinal	Virus-enriched	Liang et al., 2020	N
SRR8653002	Infant - Longitudinal	Virus-enriched	Liang et al., 2020	N
SRR8653003	Infant - Longitudinal	Virus-enriched	Liang et al., 2020	N
SRR8652996	Infant - Longitudinal	Virus-enriched	Liang et al., 2020	N
SRR8652997	Infant - Longitudinal	Virus-enriched	Liang et al., 2020	N
SRR8652998	Infant - Longitudinal	Virus-enriched	Liang et al., 2020	N
SRR8652999	Infant - Longitudinal	Virus-enriched	Liang et al., 2020	N
SRR8653005	Infant - Longitudinal	Virus-enriched	Liang et al., 2020	N
SRR8653006	Infant - Longitudinal	Virus-enriched	Liang et al., 2020	N
SRR8652866	Infant - Longitudinal	Bulk	Liang et al., 2020	N
SRR8652865	Infant - Longitudinal	Bulk	Liang et al., 2020	N
SRR8653287	Infant - Longitudinal	Bulk	Liang et al., 2020	N
SRR8652863	Infant - Longitudinal	Bulk	Liang et al., 2020	N
SRR8652862	Infant - Longitudinal	Bulk	Liang et al., 2020	N
SRR8652861	Infant - Longitudinal	Bulk	Liang et al., 2020	N
SRR8652860	Infant - Longitudinal	Bulk	Liang et al., 2020	N
SRR8652859	Infant - Longitudinal	Bulk	Liang et al., 2020	N
SRR8653276	Infant - Longitudinal	Bulk	Liang et al., 2020	N
SRR8652857	Infant - Longitudinal	Bulk	Liang et al., 2020	N
SRR8653214	Infant - Longitudinal	Bulk	Liang et al., 2020	N
SRR8653215	Infant - Longitudinal	Bulk	Liang et al., 2020	N
SRR8653216	Infant - Longitudinal	Bulk	Liang et al., 2020	N
SRR8653217	Infant - Longitudinal	Bulk	Liang et al., 2020	N
SRR8653218	Infant - Longitudinal	Bulk	Liang et al., 2020	N
SRR8653219	Infant - Longitudinal	Bulk	Liang et al., 2020	N
SRR8653220	Infant - Longitudinal	Bulk	Liang et al., 2020	N
SRR8653221	Infant - Longitudinal	Bulk	Liang et al., 2020	N
SRR8653222	Infant - Longitudinal	Bulk	Liang et al., 2020	N
SRR8653223	Infant - Longitudinal	Bulk	Liang et al., 2020	N
SRR8653247	Infant - Longitudinal	Bulk	Liang et al., 2020	N
SRR8653246	Infant - Longitudinal	Bulk	Liang et al., 2020	N
SRR8653249	Infant - Longitudinal	Bulk	Liang et al., 2020	N
SRR8653248	Infant - Longitudinal	Bulk	Liang et al., 2020	N
SRR8653243	Infant - Longitudinal	Bulk	Liang et al., 2020	N
SRR8653242	Infant - Longitudinal	Bulk	Liang et al., 2020	N
SRR8653245	Infant - Longitudinal	Bulk	Liang et al., 2020	N
SRR8653244	Infant - Longitudinal	Bulk	Liang et al., 2020	N
SRR8653241	Infant - Longitudinal	Bulk	Liang et al., 2020	N
SRR8653240	Infant - Longitudinal	Bulk	Liang et al., 2020	N
SRR8653092	Infant - Longitudinal	Bulk	Liang et al., 2020	N
SRR8653093	Infant - Longitudinal	Bulk	Liang et al., 2020	N
SRR8653090	Infant - Longitudinal	Bulk	Liang et al., 2020	N
SRR8653091	Infant - Longitudinal	Bulk	Liang et al., 2020	N
SRR8653088	Infant - Longitudinal	Bulk	Liang et al., 2020	N
SRR8653089	Infant - Longitudinal	Bulk	Liang et al., 2020	N
SRR8653086	Infant - Longitudinal	Bulk	Liang et al., 2020	N
SRR8653087	Infant - Longitudinal	Bulk	Liang et al., 2020	N
SRR8653084	Infant - Longitudinal	Bulk	Liang et al., 2020	N
SRR8653085	Infant - Longitudinal	Bulk	Liang et al., 2020	N
SRR8652913	Infant - Longitudinal	Bulk	Liang et al., 2020	N
SRR8652914	Infant - Longitudinal	Bulk	Liang et al., 2020	N
SRR8652911	Infant - Longitudinal	Bulk	Liang et al., 2020	N
SRR8652912	Infant - Longitudinal	Bulk	Liang et al., 2020	N
SRR8652917	Infant - Longitudinal	Bulk	Liang et al., 2020	N
SRR8652918	Infant - Longitudinal	Bulk	Liang et al., 2020	N
SRR8652915	Infant - Longitudinal	Bulk	Liang et al., 2020	N
SRR8652916	Infant - Longitudinal	Bulk	Liang et al., 2020	N
SRR8652909	Infant - Longitudinal	Bulk	Liang et al., 2020	N
SRR8652910	Infant - Longitudinal	Bulk	Liang et al., 2020	N
SRR8652969	Infant - Longitudinal	Bulk	Liang et al., 2020	N
SRR8653032	Infant - Longitudinal	Bulk	Liang et al., 2020	N
SRR8653035	Infant - Longitudinal	Bulk	Liang et al., 2020	N
SRR8653034	Infant - Longitudinal	Bulk	Liang et al., 2020	N
SRR8653037	Infant - Longitudinal	Bulk	Liang et al., 2020	N
SRR8653036	Infant - Longitudinal	Bulk	Liang et al., 2020	N
SRR8653039	Infant - Longitudinal	Bulk	Liang et al., 2020	N
SRR8653038	Infant - Longitudinal	Bulk	Liang et al., 2020	N
SRR8653031	Infant - Longitudinal	Bulk	Liang et al., 2020	N
SRR8653030	Infant - Longitudinal	Bulk	Liang et al., 2020	N
SRR8652812	Infant - Four-month	Virus-enriched	Liang et al., 2020	N
SRR8652813	Infant - Four-month	Virus-enriched	Liang et al., 2020	N
SRR8653160	Infant - Four-month	Virus-enriched	Liang et al., 2020	N
SRR8653159	Infant - Four-month	Virus-enriched	Liang et al., 2020	N
SRR8653158	Infant - Four-month	Virus-enriched	Liang et al., 2020	N
SRR8653157	Infant - Four-month	Virus-enriched	Liang et al., 2020	N
SRR8653156	Infant - Four-month	Virus-enriched	Liang et al., 2020	N
SRR8653155	Infant - Four-month	Virus-enriched	Liang et al., 2020	N
SRR8653154	Infant - Four-month	Virus-enriched	Liang et al., 2020	N
SRR8653153	Infant - Four-month	Virus-enriched	Liang et al., 2020	N
SRR8653152	Infant - Four-month	Virus-enriched	Liang et al., 2020	N
SRR8653151	Infant - Four-month	Virus-enriched	Liang et al., 2020	N
SRR8652816	Infant - Four-month	Virus-enriched	Liang et al., 2020	N
SRR8652817	Infant - Four-month	Virus-enriched	Liang et al., 2020	N
SRR8652818	Infant - Four-month	Virus-enriched	Liang et al., 2020	N
SRR8652819	Infant - Four-month	Virus-enriched	Liang et al., 2020	N
SRR8652820	Infant - Four-month	Virus-enriched	Liang et al., 2020	N
SRR8652821	Infant - Four-month	Virus-enriched	Liang et al., 2020	N
SRR8652822	Infant - Four-month	Virus-enriched	Liang et al., 2020	N
SRR8652823	Infant - Four-month	Virus-enriched	Liang et al., 2020	N
SRR8652814	Infant - Four-month	Virus-enriched	Liang et al., 2020	N
SRR8652815	Infant - Four-month	Virus-enriched	Liang et al., 2020	N
SRR8652904	Infant - Four-month	Virus-enriched	Liang et al., 2020	N
SRR8652903	Infant - Four-month	Virus-enriched	Liang et al., 2020	N
SRR8652902	Infant - Four-month	Virus-enriched	Liang et al., 2020	N
SRR8652901	Infant - Four-month	Virus-enriched	Liang et al., 2020	N
SRR8652900	Infant - Four-month	Virus-enriched	Liang et al., 2020	N
SRR8652899	Infant - Four-month	Virus-enriched	Liang et al., 2020	N
SRR8652898	Infant - Four-month	Virus-enriched	Liang et al., 2020	N
SRR8652897	Infant - Four-month	Virus-enriched	Liang et al., 2020	N
SRR8652906	Infant - Four-month	Virus-enriched	Liang et al., 2020	N
SRR8652905	Infant - Four-month	Virus-enriched	Liang et al., 2020	N
SRR8653267	Infant - Four-month	Virus-enriched	Liang et al., 2020	N
SRR8653268	Infant - Four-month	Virus-enriched	Liang et al., 2020	N
SRR8653269	Infant - Four-month	Virus-enriched	Liang et al., 2020	N
SRR8653270	Infant - Four-month	Virus-enriched	Liang et al., 2020	N
SRR8653271	Infant - Four-month	Virus-enriched	Liang et al., 2020	N
SRR8653272	Infant - Four-month	Virus-enriched	Liang et al., 2020	N
SRR8653273	Infant - Four-month	Virus-enriched	Liang et al., 2020	N
SRR8653274	Infant - Four-month	Virus-enriched	Liang et al., 2020	N
SRR8653265	Infant - Four-month	Virus-enriched	Liang et al., 2020	N
SRR8653266	Infant - Four-month	Virus-enriched	Liang et al., 2020	N
SRR8653180	Infant - Four-month	Virus-enriched	Liang et al., 2020	N
SRR8653179	Infant - Four-month	Virus-enriched	Liang et al., 2020	N
SRR8653182	Infant - Four-month	Virus-enriched	Liang et al., 2020	N
SRR8653181	Infant - Four-month	Virus-enriched	Liang et al., 2020	N
SRR8653184	Infant - Four-month	Virus-enriched	Liang et al., 2020	N
SRR8653183	Infant - Four-month	Virus-enriched	Liang et al., 2020	N
SRR8653186	Infant - Four-month	Virus-enriched	Liang et al., 2020	N
SRR8653185	Infant - Four-month	Virus-enriched	Liang et al., 2020	N
SRR8653188	Infant - Four-month	Virus-enriched	Liang et al., 2020	N
SRR8653187	Infant - Four-month	Virus-enriched	Liang et al., 2020	N
SRR8653022	Infant - Four-month	Virus-enriched	Liang et al., 2020	N
SRR8653023	Infant - Four-month	Virus-enriched	Liang et al., 2020	N
SRR8653020	Infant - Four-month	Virus-enriched	Liang et al., 2020	N
SRR8653021	Infant - Four-month	Virus-enriched	Liang et al., 2020	N
SRR8653026	Infant - Four-month	Virus-enriched	Liang et al., 2020	N
SRR8653027	Infant - Four-month	Virus-enriched	Liang et al., 2020	N
SRR8653024	Infant - Four-month	Virus-enriched	Liang et al., 2020	N
SRR8653025	Infant - Four-month	Virus-enriched	Liang et al., 2020	N
SRR8653028	Infant - Four-month	Virus-enriched	Liang et al., 2020	N
SRR8653029	Infant - Four-month	Virus-enriched	Liang et al., 2020	N
SRR8652844	Infant - Four-month	Virus-enriched	Liang et al., 2020	N
SRR8652843	Infant - Four-month	Virus-enriched	Liang et al., 2020	N
SRR8652842	Infant - Four-month	Virus-enriched	Liang et al., 2020	N
SRR8652841	Infant - Four-month	Virus-enriched	Liang et al., 2020	N
SRR8652848	Infant - Four-month	Virus-enriched	Liang et al., 2020	N
SRR8652847	Infant - Four-month	Virus-enriched	Liang et al., 2020	N
SRR8652846	Infant - Four-month	Virus-enriched	Liang et al., 2020	N
SRR8652845	Infant - Four-month	Virus-enriched	Liang et al., 2020	N
SRR8652850	Infant - Four-month	Virus-enriched	Liang et al., 2020	N
SRR8652849	Infant - Four-month	Virus-enriched	Liang et al., 2020	N
SRR8653193	Infant - Four-month	Virus-enriched	Liang et al., 2020	N
SRR8653194	Infant - Four-month	Virus-enriched	Liang et al., 2020	N
SRR8653195	Infant - Four-month	Virus-enriched	Liang et al., 2020	N
SRR8653196	Infant - Four-month	Virus-enriched	Liang et al., 2020	N
SRR8653189	Infant - Four-month	Virus-enriched	Liang et al., 2020	N
SRR8653190	Infant - Four-month	Virus-enriched	Liang et al., 2020	N
SRR8653191	Infant - Four-month	Virus-enriched	Liang et al., 2020	N
SRR8653192	Infant - Four-month	Virus-enriched	Liang et al., 2020	N
SRR8653197	Infant - Four-month	Virus-enriched	Liang et al., 2020	N
SRR8653198	Infant - Four-month	Virus-enriched	Liang et al., 2020	N
SRR8653110	Infant - Four-month	Virus-enriched	Liang et al., 2020	N
SRR8653109	Infant - Four-month	Virus-enriched	Liang et al., 2020	N
SRR8653112	Infant - Four-month	Virus-enriched	Liang et al., 2020	N
SRR8653111	Infant - Four-month	Virus-enriched	Liang et al., 2020	N
SRR9670878	Infant - Four-month	Bulk	Liang et al., 2020	Y
SRR9670879	Infant - Four-month	Bulk	Liang et al., 2020	N
SRR9670880	Infant - Four-month	Bulk	Liang et al., 2020	Y
SRR9670881	Infant - Four-month	Bulk	Liang et al., 2020	Y
SRR9670874	Infant - Four-month	Bulk	Liang et al., 2020	Y
SRR9670875	Infant - Four-month	Bulk	Liang et al., 2020	N
SRR9670876	Infant - Four-month	Bulk	Liang et al., 2020	Y
SRR9670877	Infant - Four-month	Bulk	Liang et al., 2020	Y
SRR9670916	Infant - Four-month	Bulk	Liang et al., 2020	Y
SRR9670871	Infant - Four-month	Bulk	Liang et al., 2020	Y
SRR9670861	Infant - Four-month	Bulk	Liang et al., 2020	Y
SRR9670862	Infant - Four-month	Bulk	Liang et al., 2020	Y
SRR9670863	Infant - Four-month	Bulk	Liang et al., 2020	Y
SRR9670864	Infant - Four-month	Bulk	Liang et al., 2020	Y
SRR9670865	Infant - Four-month	Bulk	Liang et al., 2020	Y
SRR9670866	Infant - Four-month	Bulk	Liang et al., 2020	Y
SRR9670867	Infant - Four-month	Bulk	Liang et al., 2020	Y
SRR9670868	Infant - Four-month	Bulk	Liang et al., 2020	Y
SRR9670853	Infant - Four-month	Bulk	Liang et al., 2020	Y
SRR9670854	Infant - Four-month	Bulk	Liang et al., 2020	Y
SRR9670905	Infant - Four-month	Bulk	Liang et al., 2020	Y
SRR9670904	Infant - Four-month	Bulk	Liang et al., 2020	Y
SRR9670907	Infant - Four-month	Bulk	Liang et al., 2020	N
SRR9670906	Infant - Four-month	Bulk	Liang et al., 2020	Y
SRR9670901	Infant - Four-month	Bulk	Liang et al., 2020	Y
SRR9670900	Infant - Four-month	Bulk	Liang et al., 2020	Y
SRR9670903	Infant - Four-month	Bulk	Liang et al., 2020	Y
SRR9670902	Infant - Four-month	Bulk	Liang et al., 2020	N
SRR9670911	Infant - Four-month	Bulk	Liang et al., 2020	Y
SRR9670910	Infant - Four-month	Bulk	Liang et al., 2020	Y
SRR9670859	Infant - Four-month	Bulk	Liang et al., 2020	Y
SRR9670860	Infant - Four-month	Bulk	Liang et al., 2020	Y
SRR9670857	Infant - Four-month	Bulk	Liang et al., 2020	Y
SRR9670858	Infant - Four-month	Bulk	Liang et al., 2020	Y
SRR9670855	Infant - Four-month	Bulk	Liang et al., 2020	Y
SRR9670856	Infant - Four-month	Bulk	Liang et al., 2020	Y
SRR9670922	Infant - Four-month	Bulk	Liang et al., 2020	Y
SRR9670913	Infant - Four-month	Bulk	Liang et al., 2020	Y
SRR9670870	Infant - Four-month	Bulk	Liang et al., 2020	Y
SRR9670917	Infant - Four-month	Bulk	Liang et al., 2020	Y
SRR9670872	Infant - Four-month	Bulk	Liang et al., 2020	Y
SRR9670869	Infant - Four-month	Bulk	Liang et al., 2020	Y
SRR9670882	Infant - Four-month	Bulk	Liang et al., 2020	Y
SRR9670919	Infant - Four-month	Bulk	Liang et al., 2020	Y
SRR9670886	Infant - Four-month	Bulk	Liang et al., 2020	Y
SRR9670884	Infant - Four-month	Bulk	Liang et al., 2020	Y
SRR9670883	Infant - Four-month	Bulk	Liang et al., 2020	Y
SRR9670930	Infant - Four-month	Bulk	Liang et al., 2020	Y
SRR9670909	Infant - Four-month	Bulk	Liang et al., 2020	Y
SRR9670908	Infant - Four-month	Bulk	Liang et al., 2020	Y
SRR9670932	Infant - Four-month	Bulk	Liang et al., 2020	Y
SRR9670933	Infant - Four-month	Bulk	Liang et al., 2020	Y
SRR9670934	Infant - Four-month	Bulk	Liang et al., 2020	Y
SRR9670935	Infant - Four-month	Bulk	Liang et al., 2020	N
SRR9670928	Infant - Four-month	Bulk	Liang et al., 2020	N
SRR9670929	Infant - Four-month	Bulk	Liang et al., 2020	Y
SRR9670918	Infant - Four-month	Bulk	Liang et al., 2020	Y
SRR9670931	Infant - Four-month	Bulk	Liang et al., 2020	Y
SRR9670925	Infant - Four-month	Bulk	Liang et al., 2020	Y
SRR9670926	Infant - Four-month	Bulk	Liang et al., 2020	Y
SRR9670893	Infant - Four-month	Bulk	Liang et al., 2020	Y
SRR9670892	Infant - Four-month	Bulk	Liang et al., 2020	Y
SRR9670895	Infant - Four-month	Bulk	Liang et al., 2020	Y
SRR9670894	Infant - Four-month	Bulk	Liang et al., 2020	Y
SRR9670897	Infant - Four-month	Bulk	Liang et al., 2020	Y
SRR9670896	Infant - Four-month	Bulk	Liang et al., 2020	Y
SRR9670899	Infant - Four-month	Bulk	Liang et al., 2020	Y
SRR9670898	Infant - Four-month	Bulk	Liang et al., 2020	Y
SRR9670888	Infant - Four-month	Bulk	Liang et al., 2020	Y
SRR9670887	Infant - Four-month	Bulk	Liang et al., 2020	Y
SRR9670921	Infant - Four-month	Bulk	Liang et al., 2020	Y
SRR9670920	Infant - Four-month	Bulk	Liang et al., 2020	Y
SRR9670912	Infant - Four-month	Bulk	Liang et al., 2020	Y
SRR9670915	Infant - Four-month	Bulk	Liang et al., 2020	Y
SRR9670927	Infant - Four-month	Bulk	Liang et al., 2020	Y
SRR9670914	Infant - Four-month	Bulk	Liang et al., 2020	Y
SRR9670885	Infant - Four-month	Bulk	Liang et al., 2020	Y
SRR9670923	Infant - Four-month	Bulk	Liang et al., 2020	Y
SRR9670873	Infant - Four-month	Bulk	Liang et al., 2020	Y
SRR9670924	Infant - Four-month	Bulk	Liang et al., 2020	Y
SRR9670891	Infant - Four-month	Bulk	Liang et al., 2020	Y
SRR9670890	Infant - Four-month	Bulk	Liang et al., 2020	Y
SRR9670889	Infant - Four-month	Bulk	Liang et al., 2020	Y
